# Production of MarathonRT and its comparison with commercial reverse transcriptases for tRNA sequencing library preparation

**DOI:** 10.64898/2026.03.09.710538

**Authors:** Jenni K. Pedor, Pavlina Gregorova, Matea Radesic, L. Peter Sarin

## Abstract

Over the past decade, groundbreaking discoveries have cemented transfer RNAs (tRNAs) as versatile regulators of translation and cellular function. As tRNA research gains momentum, several high-throughput sequencing methods have emerged for quantitative analysis of tRNA isoacceptors in cells. However, the strong secondary structure and rich post-transcriptional modification of most tRNA molecules pose significant challenges for reverse transcriptases, thus hampering library preparation and introducing quantification biases. Current approaches rely on processive next generation reverse transcriptases (ngRTs)—they successfully overcome these problems, albeit with the potential caveat of high experimental costs. Here, we introduce a recombinant MarathonRT (MRT) protein both with and without a C-terminal chitin binding domain (CBD), for which we present a simple and robust one-step purification protocol that yields over 26,000 enzymatic reactions per 0.5 L of expression culture. We also developed an affordable colorimetry-based method for determining the specific activity of these enzymes. Importantly, we benchmarked our in-house produced MRT and MRT-CBD enzymes using the mim-tRNAseq workflow and show that their performance match that of commercially available ngRTs. In addition, we implemented the use of a rapid tRNA spin column-based extraction method for tRNA-seq and LC-MS applications, establishing it as a viable alternative to conventional gel-extraction. Combined, this improved workflow significantly reduces the time and cost of tRNA-seq library preparation while providing an easily implementable MarathonRT purification protocol.
