## Supplementary File S1 for "Production of MarathonRT and its comparison with commercial reverse transcriptases for tRNA sequencing library preparation"

### Sheet: Sheet1
Volume Box analysis with Image Lab 6.0
Raw data
No.	Label	Type	Volume (Int)	Adj. Vol. (Int)	Mean Bkgd. (Int)	Abs. Quant.	Rel. Quant.	# of Pixels	Min. Value (Int)	Max. Value (Int)	Mean Value (Int)	Std. Dev.	Area (mm2)
2 (MRT)	U2	Unknown	45611929	3.22326e+07	7949.7	N/A	0.750514	1683	3263	65535	27101.6	21681	18.2075
1 (MRT-CBD)	U1	Unknown	60291779	4.29473e+07	10305.7	N/A	1	1683	3590	65535	35824	22644.9	18.2075
