## Supplementary File S2 for "Production of MarathonRT and its comparison with commercial reverse transcriptases for tRNA sequencing library preparation"

### Sheet: Bradford assay calculations
Measurements
Results of Photometric 1										Results of Photometric 2
Plate: Plate 1 - Wavelength: 595										Plate: Plate 1 - Wavelength: 450
			blank										blank
		0.035	0.035	0.035								0.036	0.036	0.036
		0.319	0.309	0.31								0.533	0.514	0.518
		0.358	0.369	0.368		0.382		0.368				0.488	0.491	0.5		0.481		0.492
		0.417	0.423	0.423		0.382		0.373				0.48	0.472	0.48		0.48		0.5
		0.603	0.591	0.623		0.383		0.376				0.42	0.419	0.423		0.487		0.502
		0.726	0.737	0.756		0.437		0.414				0.376	0.376	0.369		0.463		0.489
		0.891	0.864	0.885		0.439		0.408				0.339	0.321	0.322		0.46		0.48
		0.973	0.949	0.952		0.449		0.417				0.304	0.308	0.307		0.454		0.474
		*Blank is already included in calculation, no need to substract it.
Standard curve calculations
	Standard curve	buffer for dilutions
	Amount of BSA (ug)	595 nm			450 nm			595/450
		Rep1	Rep2	Rep3	Rep1	Rep2	Rep3	Rep1	Rep2	Rep3	average
	0	0.319	0.309	0.31	0.533	0.514	0.518	0.598499	0.601167	0.598456	0.599374
	0.5	0.358	0.369	0.368	0.488	0.491	0.5	0.733607	0.751527	0.736	0.740378
	1	0.417	0.423	0.423	0.48	0.472	0.48	0.86875	0.896186	0.88125	0.882062
	3	0.603	0.591	0.623	0.42	0.419	0.423	1.43571	1.4105	1.47281	1.43968
	5	0.726	0.737	0.756	0.376	0.376	0.369	1.93085	1.96011	2.04878	1.97991
	8	0.891	0.864	0.885	0.339	0.321	0.322	2.62832	2.69159	2.74845	2.68945
	10	0.973	0.949	0.952	0.304	0.308	0.307	3.20066	3.08117	3.10098	3.1276
	Calibration parameters
	y-intercept	0.635677
	slope	0.254863
Yield calculations
	Samples	595 nm			450 nm			595/450				amount (ug) in assay	Sample dilution	Stock conc. (ug/uL)	Volume of protein sample (uL)	yield (mg)	average yield (mg)	sd yield	average stock conc. (ug/uL)	sd conc.
		Rep1	Rep2	Rep3	Rep1	Rep2	Rep3	Rep1	Rep2	Rep3	average
	Sample MRT - dilution 1	0.437	0.439	0.449	0.463	0.46	0.454	0.943844	0.954348	0.988987	0.962393	1.28193	500	6.40966	1200	7.69159	7.52959	0.22911	6.27466	0.190925
	Sample MRT- dilution 2	0.382	0.382	0.383	0.481	0.48	0.487	0.794179	0.795833	0.786448	0.792153	0.613965	1000	6.13965	1200	7.36758
	Sample MRT-CBD - dilution 1	0.414	0.408	0.417	0.489	0.48	0.474	0.846626	0.85	0.879747	0.858791	0.87543	500	4.37715	1200	5.25258	5.26255	0.0140987	4.38546	0.0117489
	Sample MRT-CBD - dilution 2	0.368	0.373	0.376	0.492	0.5	0.502	0.747967	0.746	0.749004	0.747657	0.439377	1000	4.39377	1200	5.27252
Result
	Protein	Conc. (ug/uL)	Total amount (mg)
	MRT	6.3	7.56
	MRT-CBD	4.4	5.28
	Total vol (ml)	1.2
