## Supplementary File S4 for "Production of MarathonRT and its comparison with commercial reverse transcriptases for tRNA sequencing library preparation"

### Sheet: Cost calculations
Component	Package Size (g/mL/unit)	Package Price (€)	Price per g/mL/unit (€)	Amount Used per Batch (g/mL/unit)	Cost per Batch (€)
LB-Miller	1000 mL	2.2	0.0022	500	1.1
LB-Miller-agar	1000 mL	4	0.004	20	0.08
Chloramphenicol	1 mL	0.2	0.2	0.925	0.185
Kanamycin	1 mL	0.4	0.4	1.11	0.444
IPTG	1000 mL	2.6	0.0026	0.25	0.00065
1× PBS	1000 mL	0.8	0.0008	0.02	1.6e-05
Ni-NTA resin	100 mL	1042.34	10.4234	2	20.8468
Centrifuge Columns 10 mL	25 units	89.93	3.5972	1	3.5972
PES Bottle Top Filters 150 mL	12 units	201.18	16.765	1	16.765
Protein concentrator	24 untis	465	19.375	1	19.375
Na-HEPES (1 M)	1000 g	74.29	0.07429	0.834	0.0619579
K-HEPES (1 M)	1000 g	74.29	0.07429	0.402	0.0298646
NaCl (5 M)	3000 g	8.94	0.00298	5.61	0.0167178
KCl (3 M)	1000 g	24.29	0.02429	1.51	0.0366779
Imidazole (1 M)	500 g	158.53	0.31706	0.51	0.161701
Glycerol 80%	500 mL	6.81	0.01362	22.1	0.301002
Glycerol 90%	500 mL	6.81	0.01362	21	0.28602
β-Mercaptoethanol (14.3 M)	250 mL	25.99	0.10396	0.0219	0.00227672
			0		0
TOTAL COST					63.2899
Protein Yield (mg)					5.263	MRT-CBD
Units per mg					1790	MRT-CBD
Cost per mg (€)					12.0254	MRT-CBD
Nr of reactions					18841.5	MRT-CBD
Cost per reaction (€)					0.00335906	MRT-CBD
Protein Yield (mg)					7.53	MRT
Units per mg					1790	MRT
Cost per mg (€)					8.40503	MRT
Nr of reactions					26957.4	MRT
Cost per reaction (€)					0.00234777	MRT
*Excluding labour. Prices correct at the time of writing.
TOTAL COST	63.2899
Protein Yield (mg)	5.263	MRT-CBD
Cost per mg (€)	12.0254	MRT-CBD
Nr of reactions	18902.4	MRT-CBD
Cost per reaction (€)	0.00334825	MRT-CBD
Protein Yield (mg)	7.53	MRT
Cost per mg (€)	8.40503	MRT
Nr of reactions	27064.8	MRT
Cost per reaction (€)	0.00233846	MRT
TOTAL COST	MRT	MRT-CBD	uMRT	InduroRT
Protein Yield (mg)	7.53	5.263
Cost per mg (€)	8.40503	12.0254
Nr of reactions	26957.4	18841.5
Cost per reaction (€)	0.00234777	0.00335906	19.6785	11.904
uMRT Reverse transcriptase kit	20 reactions	393.57	(€)
InduroRT	50 reactons	595.2	(€)

### Sheet: Buffers
Chemical	Total volume used	Total grams / notes
Na-HEPES (1 M)	3.5 mL	0.834 g
K-HEPES (1 M)	1.69 mL	0.402 g
NaCl (5 M)	19.2 mL	5.61 g
KCl (3 M)	6.75 mL	1.51 g
Imidazole (1 M)	7.5 mL	0.51 g
Glycerol 80%	17.5 mL	22.1 g
Glycerol 90%	16.67 mL	21.0 g
β-Mercaptoethanol (14.3 M)	19.6 µL	0.0219 g
