## Supplementary File S5 for "Production of MarathonRT and its comparison with commercial reverse transcriptases for tRNA sequencing library preparation"

### Sheet: Week 0
Freeze-thaw cycling
Measurements
RAW values		OD620 (multiscan)
	1	2	3	4	5	6	7	8	9	10	11	12
A	0.089	0.084	0.086	0.377	0.367	0.361	0.367	0.356	0.343	0.358	0.361	0.364
B	0.144	0.142	0.138	0.354	0.356	0.257	0.36	0.361	0.25	0.344	0.342	0.26
C	0.199	0.208	0.193	0.38	0.351	0.395	0.373	0.339	0.373	0.353	0.324	0.37
D	0.321	0.35	0.339	0.258	0.26	0.258	0.261	0.259	0.26	0.253	0.262	0.266
E	0.467	0.537	0.498	0.14	0.141	0.137
F	0.642	0.631	0.61
G	0.797	0.799	0.73
H	0.907	0.956	0.804
Pi calibration
Pi calibration
mass in detection reaction(pmol)	Rep1	Rep2	Rep3	Average	Norm average (to 0)	Std	norm. std
0	0.089	0.084	0.086	0.0863333	0	0.00251661	0.0501658
300	0.144	0.142	0.138	0.141333	0.055	0.00305505	0.0552725
600	0.199	0.208	0.193	0.2	0.113667	0.00754983	0.0868898
1200	0.321	0.35	0.339	0.336667	0.250333	0.0146401	0.120996
2000	0.467	0.537	0.498	0.500667	0.414333	0.0350761	0.187286
2500	0.642	0.631	0.61	0.627667	0.541333	0.0162583	0.127508
3200	0.797	0.799	0.73	0.775333	0.689	0.0392726	0.198173
4000	0.907	0.956	0.804	0.889	0.802667	0.0775822	0.278536
Activity calculations
MarathonRT reaction		+RT			-RT			A620
Sample	*multiplication factor	Rep1	Rep2	Rep3	Rep1	Rep2	Rep3	average (+RT)	average - control (-RT)	(-)RT average
					0.14	0.141	0.137			0.139333
MRT 0.6 µg (1)	4	0.377	0.367	0.361	0.14	0.141	0.137	0.368333	0.229	0.139333
MRT 0.6 µg (2)	4	0.367	0.356	0.343	0.14	0.141	0.137	0.355333	0.216	0.139333
MRT 0.6 µg (3)	4	0.358	0.361	0.364	0.14	0.141	0.137	0.361	0.221667	0.139333
MRT-CBD 0.6 µg (1)	4	0.38	0.351	0.395	0.14	0.141	0.137	0.375333	0.236	0.139333
MRT-CBD 0.6 µg (2)	4	0.373	0.339	0.373	0.14	0.141	0.137	0.361667	0.222333	0.139333
MRT-CBD 0.6 µg (3)	4	0.353	0.324	0.37	0.14	0.141	0.137	0.349	0.209667	0.139333
*Dilution factor of the reverse transcription reaction, that is pipetted to the multiwell plate for activity measurement.
	from Pi calibration (0 not included)
Sample	result (from calibration) pmols Pi	Reaction time (min)	conc. PPi	nmol	Activity (U/rxn)	Enzyme conc. Used for assay (ug/uL)	Volume of enzyme used for assay (uL)	Activity (U/uL enzyme)	Activity (U/ug enzyme)	Average Activity (U/µg enzyme)	Average Activity (U/µL enzyme)
MRT 0.6 µg (1)	1106.56	60	2213.12	2.21312	1.10656	0.6	1	1.10656	1.84427	1.79014	1.07408		Regression values (0 not included)
MRT 0.6 µg (2)	1044.26	60	2088.53	2.08853	1.04426	0.6	1	1.04426	1.74044			slope	0.000208675
MRT 0.6 µg (3)	1071.42	60	2142.84	2.14284	1.07142	0.6	1	1.07142	1.7857			intercept	-0.00191187
MRT-CBD 0.6 µg (1)	1140.11	60	2280.21	2.28021	1.14011	0.6	1	1.14011	1.90018	1.79369	1.07621
MRT-CBD 0.6 µg (2)	1074.61	60	2149.23	2.14923	1.07461	0.6	1	1.07461	1.79102
MRT-CBD 0.6 µg (3)	1013.91	60	2027.83	2.02783	1.01391	0.6	1	1.01391	1.68986

### Sheet: Week 8 -20
Strored at -20°C
Pi calibration			OD620 (multiscan)										RAW values
mass in detection reaction(pmol)	Rep1	Rep2	Rep3	Average	Norm average (to 0)	Std	norm. std							1	2	3	4	5	6	7	8	9	10	11	12
0	0.078	0.076	0.076	0.0766667	0	0.0011547	0.0339809						A	0.078	0.076	0.076	0.269	0.266	0.256	0.249	0.253	0.244
300		0.117		0.117	0.0403333	#DIV/0!	#DIV/0!						B	0.325	0.117	0.146	0.278	0.272	0.275	0.268	0.261	0.255
600	0.149	0.148	0.149	0.148667	0.072	0.00057735	0.0240281						C	0.149	0.148	0.149	0.266	0.282	0.272	0.278	0.269	0.272
1200	0.27	0.272	0.271	0.271	0.194333	0.001	0.0316228						D	0.27	0.272	0.271	0.269	0.263	0.259	0.256	0.26	0.255
2000	0.424	0.426	0.433	0.427667	0.351	0.00472582	0.0687446						E	0.424	0.426	0.433	0.27	0.292	0.287	0.307	0.311	0.309
2500	0.509	0.569	0.546	0.541333	0.464667	0.030271	0.173986						F	0.509	0.569	0.546	0.302	0.275	0.278	0.273	0.278	0.271
3200	0.738	0.729	0.726	0.731	0.654333	0.006245	0.0790253						G	0.738	0.729	0.726	0.113	0.11	0.111
4000	0.863	0.883	0.946	0.897333	0.820667	0.0433167	0.208127						H	0.863	0.883	0.946
MarathonRT reaction		+RT			-RT			A620
Sample	multiplication factor	Rep1	Rep2	Rep3	Rep1	Rep2	Rep3	average (+RT)	average - control (-RT)	RT average
MRT 0.6 µg (1)	4	0.278	0.272	0.275	0.113	0.11	0.111	0.275	0.163667	0.111333
MRT 0.6 µg (2)	4	0.268	0.261	0.255	0.113	0.11	0.111	0.261333	0.15	0.111333
MRT-CBD 0.6 µg (1)	4	0.302	0.275	0.278	0.113	0.11	0.111	0.285	0.173667	0.111333
MRT-CBD 0.6 µg (2)	4	0.273	0.278	0.271	0.113	0.11	0.111	0.274	0.162667	0.111333
	from Pi calibration (0 not included)
Sample	result (from calibration) pmols Pi	Reaction time (min)	conc. PPi	nmol	Activity (U/rxn)	Enzyme conc. Used for assay (ug/uL)	Volume of enzyme used for assay (uL)	Activity (U/uL enzyme)	Activity (U/ug enzyme)	Average Activity (U/µg enzyme)	Average Activity (U/µL enzyme)
MRT 0.6 µg (1)	1009.18	60	2018.36	2.01836	1.00918	0.6	1	1.00918	1.68196	1.62912	0.977471		Regression values (0 not included)
MRT 0.6 µg (2)	945.764	60	1891.53	1.89153	0.945764	0.6	1	0.945764	1.57627			slope	0.000215516
MRT-CBD 0.6 µg (1)	1055.58	60	2111.16	2.11116	1.05558	0.6	1	1.05558	1.7593	1.71676	1.03006	intercept	-0.0538278
MRT-CBD 0.6 µg (2)	1004.54	60	2009.08	2.00908	1.00454	0.6	1	1.00454	1.67423

### Sheet: Week 8 -70
Strored at -70°C
Pi calibration			OD620 (multiscan)										RAW values
mass in detection reaction(pmol)	Rep1	Rep2	Rep3	Average	Norm average (to 0)	Std	norm. std							1	2	3	4	5	6	7	8	9	10	11	12
0	0.078	0.076	0.076	0.0766667	0	0.0011547	0.0339809						A	0.078	0.076	0.076	0.269	0.266	0.256	0.249	0.253	0.244
300		0.117		0.117	0.0403333	#DIV/0!	#DIV/0!						B	0.325	0.117	0.146	0.278	0.272	0.275	0.268	0.261	0.255
600	0.149	0.148	0.149	0.148667	0.072	0.00057735	0.0240281						C	0.149	0.148	0.149	0.266	0.282	0.272	0.278	0.269	0.272
1200	0.27	0.272	0.271	0.271	0.194333	0.001	0.0316228						D	0.27	0.272	0.271	0.269	0.263	0.259	0.256	0.26	0.255
2000	0.424	0.426	0.433	0.427667	0.351	0.00472582	0.0687446						E	0.424	0.426	0.433	0.27	0.292	0.287	0.307	0.311	0.309
2500	0.509	0.569	0.546	0.541333	0.464667	0.030271	0.173986						F	0.509	0.569	0.546	0.302	0.275	0.278	0.273	0.278	0.271
3200	0.738	0.729	0.726	0.731	0.654333	0.006245	0.0790253						G	0.738	0.729	0.726	0.113	0.11	0.111
4000	0.863	0.883	0.946	0.897333	0.820667	0.0433167	0.208127						H	0.863	0.883	0.946
MarathonRT reaction		+RT			-RT			A620
Sample	multiplication factor	Rep1	Rep2	Rep3	Rep1	Rep2	Rep3	average (+RT)	average - control (-RT)	RT average
MRT 0.6 µg (1)	4	0.269	0.266	0.256	0.113	0.11	0.111	0.263667	0.152333	0.111333
MRT 0.6 µg (2)	4	0.249	0.253	0.244	0.113	0.11	0.111	0.248667	0.137333	0.111333
MRT-CBD 0.6 µg (1)	4	0.27	0.292	0.287	0.113	0.11	0.111	0.283	0.171667	0.111333
MRT-CBD 0.6 µg (2)	4	0.307	0.311	0.309	0.113	0.11	0.111	0.309	0.197667	0.111333
	from Pi calibration (0 not included)
Sample	result (from calibration) pmols Pi	Reaction time (min)	conc. PPi	nmol	Activity (U/rxn)	Enzyme conc. Used for assay (ug/uL)	Volume of enzyme used for assay (uL)	Activity (U/uL enzyme)	Activity (U/ug enzyme)	Average Activity (U/µg enzyme)	Average Activity (U/µL enzyme)
MRT 0.6 µg (1)	956.591	60	1913.18	1.91318	0.956591	0.6	1	0.956591	1.59432	1.53632	0.921791		Regression values (0 not included)
MRT 0.6 µg (2)	886.991	60	1773.98	1.77398	0.886991	0.6	1	0.886991	1.47832			slope	0.000215516
MRT-CBD 0.6 µg (1)	1046.3	60	2092.6	2.0926	1.0463	0.6	1	1.0463	1.74383	1.84436	1.10662	intercept	-0.0538278
MRT-CBD 0.6 µg (2)	1166.94	60	2333.88	2.33388	1.16694	0.6	1	1.16694	1.9449

### Sheet: Week 12 -20
Strored at -20°C
Pi calibration			OD620 (multiscan)										RAW values														RAW values
mass in detection reaction(pmol)	Rep1	Rep2	Rep3	Average	Norm average (to 0)	Std	norm. std							1	2	3	4	5	6	7	8	9	10	11	12			1	2	3	4	5	6	7	8	9	10	11	12
0	0.074	0.076	0.075	0.075	0	0.001	0.0316228						A	0.248	0.269	0.264	0.262	0.263	0.259	0.264	0.258	0.26	0.257	0.258	0.261		A	0,074	0,076	0,075
300	0.113	0.109	0.111	0.111	0.036	0.002	0.0447214						B	0.269	0.284	0.277	0.283	0.272	0.274	0.243	0.248	0.247	0.242	0.238	0.241		B	0,113	0,109	0,111
600	0.158	0.155	0.154	0.155667	0.0806667	0.00208167	0.0456253						C	0.234	0.234	0.233	0.239	0.242	0.247	0.264	0.269	0.263	0.261	0.263	0.263		C	0,158	0,155	0,154
1200	0.278	0.268	0.269	0.271667	0.196667	0.00550757	0.074213						D	0.266	0.261	0.259	0.255	0.258	0.259	0.251	0.245	0.244	0.241	0.238	0.237		D	0,278	0,268	0,269
2000	0.427	0.442	0.445	0.438	0.363	0.00964365	0.0982021						E	0.264	0.265	0.261	0.264	0.266	0.265	0.101	0.101	0.1					E	0,427	0,442	0,445
2500	0.518	0.523	0.542	0.527667	0.452667	0.0126623	0.112527						F														F	0,518	0,523	0,542
3200	0.632	0.686	0.682	0.666667	0.591667	0.0300888	0.173461						G														G	0,632	0,686	0,682
4000	0.851	0.842	0.862	0.851667	0.776667	0.0100167	0.100083						H														H	0,851	0,842	0,862
MarathonRT reaction		+RT			-RT			A620
Sample	multiplication factor	Rep1	Rep2	Rep3	Rep1	Rep2	Rep3	average (+RT)	average - control (-RT)	RT average
MRT 0.6 µg (1)	4	0.243	0.248	0.247	0.101	0.101	0.1	0.246	0.145333	0.100667
MRT 0.6 µg (2)	4	0.242	0.238	0.241	0.101	0.101	0.1	0.240333	0.139667	0.100667
MRT-CBD 0.6 µg (1)	4	0.264	0.269	0.263	0.101	0.101	0.1	0.265333	0.164667	0.100667
MRT-CBD 0.6 µg (2)	4	0.261	0.263	0.263	0.101	0.101	0.1	0.262333	0.161667	0.100667
	from Pi calibration (0 not included)
Sample	result (from calibration) pmols Pi	Reaction time (min)	conc. PPi	nmol	Activity (U/rxn)	Enzyme conc. Used for assay (ug/uL)	Volume of enzyme used for assay (uL)	Activity (U/uL enzyme)	Activity (U/ug enzyme)	Average Activity (U/µg enzyme)	Average Activity (U/µL enzyme)
MRT 0.6 µg (1)	911.77	60	1823.54	1.82354	0.91177	0.6	1	0.91177	1.51962	1.49595	0.89757		Regression values (0 not included)
MRT 0.6 µg (2)	883.37	60	1766.74	1.76674	0.88337	0.6	1	0.88337	1.47228			slope	0.000199525
MRT-CBD 0.6 µg (1)	1008.67	60	2017.33	2.01733	1.00867	0.6	1	1.00867	1.68111	1.66858	1.00115	intercept	-0.0365879
MRT-CBD 0.6 µg (2)	993.631	60	1987.26	1.98726	0.993631	0.6	1	0.993631	1.65605

### Sheet: Week 12 -70
Strored at -70°C
Pi calibration			OD620 (multiscan)										RAW values														RAW values
mass in detection reaction(pmol)	Rep1	Rep2	Rep3	Average	Norm average (to 0)	Std	norm. std							1	2	3	4	5	6	7	8	9	10	11	12			1	2	3	4	5	6	7	8	9	10	11	12
0	0.074	0.076	0.075	0.075	0	0.001	0.0316228						A	0.248	0.269	0.264	0.262	0.263	0.259	0.264	0.258	0.26	0.257	0.258	0.261		A	0,074	0,076	0,075
300	0.113	0.109	0.111	0.111	0.036	0.002	0.0447214						B	0.269	0.284	0.277	0.283	0.272	0.274	0.243	0.248	0.247	0.242	0.238	0.241		B	0,113	0,109	0,111
600	0.158	0.155	0.154	0.155667	0.0806667	0.00208167	0.0456253						C	0.234	0.234	0.233	0.239	0.242	0.247	0.264	0.269	0.263	0.261	0.263	0.263		C	0,158	0,155	0,154
1200	0.278	0.268	0.269	0.271667	0.196667	0.00550757	0.074213						D	0.266	0.261	0.259	0.255	0.258	0.259	0.251	0.245	0.244	0.241	0.238	0.237		D	0,278	0,268	0,269
2000	0.427	0.442	0.445	0.438	0.363	0.00964365	0.0982021						E	0.264	0.265	0.261	0.264	0.266	0.265	0.101	0.101	0.1					E	0,427	0,442	0,445
2500	0.518	0.523	0.542	0.527667	0.452667	0.0126623	0.112527						F														F	0,518	0,523	0,542
3200	0.632	0.686	0.682	0.666667	0.591667	0.0300888	0.173461						G														G	0,632	0,686	0,682
4000	0.851	0.842	0.862	0.851667	0.776667	0.0100167	0.100083						H														H	0,851	0,842	0,862
MarathonRT reaction		+RT			-RT			A620
Sample	multiplication factor	Rep1	Rep2	Rep3	Rep1	Rep2	Rep3	average (+RT)	average - control (-RT)	RT average
MRT 0.6 µg (1)	4	0.248	0.269	0.264	0.101	0.101	0.1	0.260333	0.159667	0.100667
MRT 0.6 µg (2)	4	0.262	0.263	0.259	0.101	0.101	0.1	0.261333	0.160667	0.100667
MRT-CBD 0.6 µg (1)	4	0.269	0.284	0.277	0.101	0.101	0.1	0.276667	0.176	0.100667
MRT-CBD 0.6 µg (2)	4	0.283	0.272	0.274	0.101	0.101	0.1	0.276333	0.175667	0.100667
	from Pi calibration (0 not included)
Sample	result (from calibration) pmols Pi	Reaction time (min)	conc. PPi	nmol	Activity (U/rxn)	Enzyme conc. Used for assay (ug/uL)	Volume of enzyme used for assay (uL)	Activity (U/uL enzyme)	Activity (U/ug enzyme)	Average Activity (U/µg enzyme)	Average Activity (U/µL enzyme)
MRT 0.6 µg (1)	983.608	60	1967.22	1.96722	0.983608	0.6	1	0.983608	1.63935	1.64352	0.986114		Regression values (0 not included)
MRT 0.6 µg (2)	988.62	60	1977.24	1.97724	0.98862	0.6	1	0.98862	1.6477			slope	0.000199525
MRT-CBD 0.6 µg (1)	1065.47	60	2130.94	2.13094	1.06547	0.6	1	1.06547	1.77578	1.77439	1.06463	intercept	-0.0365879
MRT-CBD 0.6 µg (2)	1063.8	60	2127.6	2.1276	1.0638	0.6	1	1.0638	1.773

### Sheet: Week 16 -20
Strored at -20°C
Pi calibration			OD620 (multiscan)										RAW values
mass in detection reaction(pmol)	Rep1	Rep2	Rep3	Average	Norm average (to 0)	Std	norm. std							1	2	3	4	5	6	7	8	9	10	11	12
0	0.079	0.076	0.077	0.0773333	0	0.00152753	0.0390836						A	0.079	0.076	0.077	0.262	0.239	0.254	0.257	0.258	0.265	0.239	0.227	0.229
300	0.121	0.124	0.122	0.122333	0.045	0.00152753	0.0390836						B	0.121	0.124	0.122	0.247	0.246	0.245	0.278	0.284	0.276	0.282	0.276	0.279
600	0.166	0.171	0.165	0.167333	0.09	0.00321455	0.056697						C	0.166	0.171	0.165	0.256	0.256	0.253	0.266	0.261	0.257	0.248	0.251	0.25
1200	0.284	0.283	0.282	0.283	0.205667	0.001	0.0316228						D	0.284	0.283	0.282	0.246	0.244	0.244	0.274	0.267	0.266	0.259	0.271	0.263
2000	0.461	0.44	0.444	0.448333	0.371	0.0111505	0.105596						E	0.461	0.44	0.444	0.276	0.278	0.28	0.283	0.273	0.277	0.264	0.272	0.265
2500	0.613	0.582	0.603	0.599333	0.522	0.0158219	0.125785						F	0.613	0.582	0.603	0.252	0.257	0.252	0.279	0.27	0.267	0.27	0.265	0.272
3200	0.765	0.643	0.742	0.716667	0.639333	0.0648254	0.254608						G	0.765	0.643	0.742	0.114	0.107	0.109
4000	0.926	0.959	0.922	0.935667	0.858333	0.020306	0.142499						H	0.926	0.959	0.922
MarathonRT reaction		+RT			-RT			A620
Sample	multiplication factor	Rep1	Rep2	Rep3	Rep1	Rep2	Rep3	average (+RT)	average - control (-RT)	RT average
MRT 0.6 µg (1)	4	0.239	0.227	0.229	0.114	0.107	0.109	0.231667	0.121667	0.11
MRT 0.6 µg (2)	4	0.247	0.246	0.245	0.114	0.107	0.109	0.246	0.136	0.11
MRT-CBD 0.6 µg (1)	4	0.264	0.272	0.265	0.114	0.107	0.109	0.267	0.157	0.11
MRT-CBD 0.6 µg (2)	4	0.252	0.257	0.252	0.114	0.107	0.109	0.253667	0.143667	0.11
	from Pi calibration (0 not included)
Sample	result (from calibration) pmols Pi	Reaction time (min)	conc. PPi	nmol	Activity (U/rxn)	Enzyme conc. Used for assay (ug/uL)	Volume of enzyme used for assay (uL)	Activity (U/uL enzyme)	Activity (U/ug enzyme)	Average Activity (U/µg enzyme)	Average Activity (U/µL enzyme)
MRT 0.6 µg (1)	749.638	60	1499.28	1.49928	0.749638	0.6	1	0.749638	1.2494	1.30374	0.782246		Regression values (0 not included)
MRT 0.6 µg (2)	814.855	60	1629.71	1.62971	0.814855	0.6	1	0.814855	1.35809			slope	0.000219779
MRT-CBD 0.6 µg (1)	910.405	60	1820.81	1.82081	0.910405	0.6	1	0.910405	1.51734	1.46679	0.880072	intercept	-0.0430878
MRT-CBD 0.6 µg (2)	849.738	60	1699.48	1.69948	0.849738	0.6	1	0.849738	1.41623

### Sheet: Week 16 -70
Strored at -70°C
Pi calibration			OD620 (multiscan)										RAW values
mass in detection reaction(pmol)	Rep1	Rep2	Rep3	Average	Norm average (to 0)	Std	norm. std							1	2	3	4	5	6	7	8	9	10	11	12
0	0.079	0.076	0.077	0.0773333	0	0.00152753	0.0390836						A	0.079	0.076	0.077	0.262	0.239	0.254	0.257	0.258	0.265	0.239	0.227	0.229
300	0.121	0.124	0.122	0.122333	0.045	0.00152753	0.0390836						B	0.121	0.124	0.122	0.247	0.246	0.245	0.278	0.284	0.276	0.282	0.276	0.279
600	0.166	0.171	0.165	0.167333	0.09	0.00321455	0.056697						C	0.166	0.171	0.165	0.256	0.256	0.253	0.266	0.261	0.257	0.248	0.251	0.25
1200	0.284	0.283	0.282	0.283	0.205667	0.001	0.0316228						D	0.284	0.283	0.282	0.246	0.244	0.244	0.274	0.267	0.266	0.259	0.271	0.263
2000	0.461	0.44	0.444	0.448333	0.371	0.0111505	0.105596						E	0.461	0.44	0.444	0.276	0.278	0.28	0.283	0.273	0.277	0.264	0.272	0.265
2500	0.613	0.582	0.603	0.599333	0.522	0.0158219	0.125785						F	0.613	0.582	0.603	0.252	0.257	0.252	0.279	0.27	0.267	0.27	0.265	0.272
3200	0.765	0.643	0.742	0.716667	0.639333	0.0648254	0.254608						G	0.765	0.643	0.742	0.114	0.107	0.109
4000	0.926	0.959	0.922	0.935667	0.858333	0.020306	0.142499						H	0.926	0.959	0.922
MarathonRT reaction		+RT			-RT			A620
Sample	multiplication factor	Rep1	Rep2	Rep3	Rep1	Rep2	Rep3	average (+RT)	average - control (-RT)	RT average
MRT 0.6 µg (1)	4	0.262	0.239	0.254	0.114	0.107	0.109	0.251667	0.141667	0.11
MRT 0.6 µg (2)	4	0.257	0.258	0.265	0.114	0.107	0.109	0.26	0.15	0.11
MRT-CBD 0.6 µg (1)	4	0.276	0.278	0.28	0.114	0.107	0.109	0.278	0.168	0.11
MRT-CBD 0.6 µg (2)	4	0.283	0.273	0.277	0.114	0.107	0.109	0.277667	0.167667	0.11
	from Pi calibration (0 not included)
Sample	result (from calibration) pmols Pi	Reaction time (min)	conc. PPi	nmol	Activity (U/rxn)	Enzyme conc. Used for assay (ug/uL)	Volume of enzyme used for assay (uL)	Activity (U/uL enzyme)	Activity (U/ug enzyme)	Average Activity (U/µg enzyme)	Average Activity (U/µL enzyme)
MRT 0.6 µg (1)	840.638	60	1681.28	1.68128	0.840638	0.6	1	0.840638	1.40106	1.43266	0.859597		Regression values (0 not included)
MRT 0.6 µg (2)	878.555	60	1757.11	1.75711	0.878555	0.6	1	0.878555	1.46426			slope	0.000219779
MRT-CBD 0.6 µg (1)	960.456	60	1920.91	1.92091	0.960456	0.6	1	0.960456	1.60076	1.5995	0.959697	intercept	-0.0430878
MRT-CBD 0.6 µg (2)	958.939	60	1917.88	1.91788	0.958939	0.6	1	0.958939	1.59823

### Sheet: Week 20 -20
Strored at -20°C
Pi calibration			OD620 (multiscan)										RAW values
mass in detection reaction(pmol)	Rep1	Rep2	Rep3	Average	Norm average (to 0)	Std	norm. std							1	2	3	4	5	6	7	8	9	10	11	12
0	0.076	0.076	0.076	0.076	0	0	0						A	0.076	0.076	0.076	0.249	0.244	0.246	0.243	0.237	0.242
300	0.116	0.119	0.119	0.118	0.042	0.00173205	0.0416179						B	0.116	0.119	0.119	0.234	0.232	0.231	0.235	0.235	0.237
600	0.165	0.164	0.168	0.165667	0.0896667	0.00208167	0.0456253						C	0.165	0.164	0.168	0.238	0.24	0.24	0.243	0.247	0.248
1200	0.288	0.289	0.294	0.290333	0.214333	0.00321455	0.056697						D	0.288	0.289	0.294	0.228	0.227	0.223	0.228	0.227	0.221
2000	0.465	0.474	0.469	0.469333	0.393333	0.00450925	0.0671509						E	0.465	0.474	0.469	0.264	0.261	0.259	0.263	0.269	0.268
2500	0.57	0.558	0.576	0.568	0.492	0.00916515	0.0957348						F	0.57	0.558	0.576	0.26	0.265	0.257	0.264	0.265	0.265
3200	0.727	0.681	0.72	0.709333	0.633333	0.0247857	0.157435						G	0.727	0.681	0.72	0.106	0.108	0.106
4000	0.841		0.809	0.825	0.749	0.0226274	0.150424						H	0.841	0.773	0.809
MarathonRT reaction		+RT			-RT			A620
Sample	multiplication factor	Rep1	Rep2	Rep3	Rep1	Rep2	Rep3	average (+RT)	average - control (-RT)	RT average
MRT 0.6 µg (1)	4	0.234	0.232	0.231	0.106	0.108	0.106	0.232333	0.125667	0.106667
MRT 0.6 µg (2)	4	0.235	0.235	0.237	0.106	0.108	0.106	0.235667	0.129	0.106667
MRT-CBD 0.6 µg (1)	4	0.26	0.265	0.257	0.106	0.108	0.106	0.260667	0.154	0.106667
MRT-CBD 0.6 µg (2)	4	0.264	0.265	0.265	0.106	0.108	0.106	0.264667	0.158	0.106667
	from Pi calibration (0 not included)
Sample	result (from calibration) pmols Pi	Reaction time (min)	conc. PPi	nmol	Activity (U/rxn)	Enzyme conc. Used for assay (ug/uL)	Volume of enzyme used for assay (uL)	Activity (U/uL enzyme)	Activity (U/ug enzyme)	Average Activity (U/µg enzyme)	Average Activity (U/µL enzyme)					St.dev.
MRT 0.6 µg (1)	719.083	60	1438.17	1.43817	0.719083	0.6	1	0.719083	1.19847	1.21251	0.727509		Regression values (0 not included)			0.0198603
MRT 0.6 µg (2)	735.935	60	1471.87	1.47187	0.735935	0.6	1	0.735935	1.22656			slope	0.0001978
MRT-CBD 0.6 µg (1)	862.325	60	1724.65	1.72465	0.862325	0.6	1	0.862325	1.43721	1.45406	0.872436	intercept	-0.0165681			0.0238324
MRT-CBD 0.6 µg (2)	882.547	60	1765.09	1.76509	0.882547	0.6	1	0.882547	1.47091

### Sheet: Week 20 -70
Strored at -70°C
Pi calibration			OD620 (multiscan)										RAW values
mass in detection reaction(pmol)	Rep1	Rep2	Rep3	Average	Norm average (to 0)	Std	norm. std							1	2	3	4	5	6	7	8	9	10	11	12
0	0.076	0.076	0.076	0.076	0	0	0						A	0.076	0.076	0.076	0.249	0.244	0.246	0.243	0.237	0.242
300	0.116	0.119	0.119	0.118	0.042	0.00173205	0.0416179						B	0.116	0.119	0.119	0.234	0.232	0.231	0.235	0.235	0.237
600	0.165	0.164	0.168	0.165667	0.0896667	0.00208167	0.0456253						C	0.165	0.164	0.168	0.238	0.24	0.24	0.243	0.247	0.248
1200	0.288	0.289	0.294	0.290333	0.214333	0.00321455	0.056697						D	0.288	0.289	0.294	0.228	0.227	0.223	0.228	0.227	0.221
2000	0.465	0.474	0.469	0.469333	0.393333	0.00450925	0.0671509						E	0.465	0.474	0.469	0.264	0.261	0.259	0.263	0.269	0.268
2500	0.57	0.558	0.576	0.568	0.492	0.00916515	0.0957348						F	0.57	0.558	0.576	0.26	0.265	0.257	0.264	0.265	0.265
3200	0.727	0.681	0.72	0.709333	0.633333	0.0247857	0.157435						G	0.727	0.681	0.72	0.106	0.108	0.106
4000	0.841	0.773	0.809	0.807667	0.731667	0.0340196	0.184444						H	0.841	0.773	0.809
MarathonRT reaction		+RT			-RT			A620
Sample	multiplication factor	Rep1	Rep2	Rep3	Rep1	Rep2	Rep3	average (+RT)	average - control (-RT)	RT average
MRT 0.6 µg (1)	4	0.249	0.244	0.246	0.106	0.108	0.106	0.246333	0.139667	0.106667
MRT 0.6 µg (2)	4	0.243	0.237	0.242	0.106	0.108	0.106	0.240667	0.134	0.106667
MRT-CBD 0.6 µg (1)	4	0.264	0.261	0.259	0.106	0.108	0.106	0.261333	0.154667	0.106667
MRT-CBD 0.6 µg (2)	4	0.263	0.269	0.268	0.106	0.108	0.106	0.266667	0.16	0.106667
	from Pi calibration (0 not included)
Sample	result (from calibration) pmols Pi	Reaction time (min)	conc. PPi	nmol	Activity (U/rxn)	Enzyme conc. Used for assay (ug/uL)	Volume of enzyme used for assay (uL)	Activity (U/uL enzyme)	Activity (U/ug enzyme)	Average Activity (U/µg enzyme)	Average Activity (U/µL enzyme)					St.dev.
MRT 0.6 µg (1)	783.482	60	1566.96	1.56696	0.783482	0.6	1	0.783482	1.3058	1.28154	0.768926		Regression values (0 not included)			0.0343083
MRT 0.6 µg (2)	754.37	60	1508.74	1.50874	0.75437	0.6	1	0.75437	1.25728			slope	0.000194654
MRT-CBD 0.6 µg (1)	860.542	60	1721.08	1.72108	0.860542	0.6	1	0.860542	1.43424	1.45707	0.874241	intercept	-0.0128408			0.0322902
MRT-CBD 0.6 µg (2)	887.941	60	1775.88	1.77588	0.887941	0.6	1	0.887941	1.4799
