## Supplementary File S6 for "Production of MarathonRT and its comparison with commercial reverse transcriptases for tRNA sequencing library preparation"

### Sheet: Week 7 -20
Pi calibration			OD620 (multiscan)										RAW values														RAW values
mass in detection reaction(pmol)	Rep1	Rep2	Rep3	Average	Norm average (to 0)	Std	norm. std							1	2	3	4	5	6	7	8	9	10	11	12			1	2	3	4	5	6	7	8	9	10	11	12
0	0.078	0.076	0.076	0.0766667	0	0.0011547	0.0339809						A														A	0.078	0.076	0.076
300		0.117		0.117	0.0403333	#DIV/0!	#DIV/0!						B	0.251	0.245	0.243	0.244	0.246	0.238								B	0.325	0.117	0.146
600	0.149	0.148	0.149	0.148667	0.072	0.00057735	0.0240281						C														C	0.149	0.148	0.149
1200	0.27	0.272	0.271	0.271	0.194333	0.001	0.0316228						D	0.23	0.232	0.234	0.241	0.244	0.228								D	0.27	0.272	0.271
2000	0.424	0.426	0.433	0.427667	0.351	0.00472582	0.0687446						E														E	0.424	0.426	0.433
2500	0.509	0.569	0.546	0.541333	0.464667	0.030271	0.173986						F	0.252	0.249	0.249	0.287	0.257	0.255								F	0.509	0.569	0.546
3200	0.738	0.729	0.726	0.731	0.654333	0.006245	0.0790253						G	0.11	0.105	0.105											G	0.738	0.729	0.726
4000	0.863	0.883	0.946	0.897333	0.820667	0.0433167	0.208127						H														H	0.863	0.883	0.946
MarathonRT reaction		+RT			-RT			A620
Sample	multiplication factor	Rep1	Rep2	Rep3	Rep1	Rep2	Rep3	average (+RT)	average - control (-RT)	RT average
MRT 0.6 µg (1)	4	0.251	0.245	0.243	0.11	0.105	0.105	0.246333	0.139667	0.106667
MRT 0.6 µg (2)	4	0.244	0.246	0.238	0.11	0.105	0.105	0.242667	0.136	0.106667
MRT-CBD 0.6 µg (1)	4	0.252	0.249	0.249	0.11	0.105	0.105	0.25	0.143333	0.106667
MRT-CBD 0.6 µg (2)	4	0.287	0.257	0.255	0.11	0.105	0.105	0.266333	0.159667	0.106667
	from Pi calibration (0 not included)
Sample	result (from calibration) pmols Pi	Reaction time (min)	conc. PPi	nmol	Activity (U/rxn)	Enzyme conc. Used for assay (ug/uL)	Volume of enzyme used for assay (uL)	Activity (U/uL enzyme)	Activity (U/ug enzyme)	Average Activity (U/µg enzyme)	Average Activity (U/µL enzyme)
MRT 0.6 µg (1)	897.817	60	1795.63	1.79563	0.897817	0.6	1	0.897817	1.49636	1.48218	0.889311		Regression values (0 not included)
MRT 0.6 µg (2)	880.804	60	1761.61	1.76161	0.880804	0.6	1	0.880804	1.46801			slope	0.000215516
MRT-CBD 0.6 µg (1)	914.831	60	1829.66	1.82966	0.914831	0.6	1	0.914831	1.52472	1.58787	0.952724	intercept	-0.0538278
MRT-CBD 0.6 µg (2)	990.618	60	1981.24	1.98124	0.990618	0.6	1	0.990618	1.65103

### Sheet: Week 7 -70
Pi calibration			OD620 (multiscan)										RAW values														RAW values
mass in detection reaction(pmol)	Rep1	Rep2	Rep3	Average	Norm average (to 0)	Std	norm. std							1	2	3	4	5	6	7	8	9	10	11	12			1	2	3	4	5	6	7	8	9	10	11	12
0	0.078	0.076	0.076	0.0766667	0	0.0011547	0.0339809						A	0.263	0.258	0.256	0.262	0.259	0.261								A	0.078	0.076	0.076
300		0.117		0.117	0.0403333	#DIV/0!	#DIV/0!						B														B	0.325	0.117	0.146
600	0.149	0.148	0.149	0.148667	0.072	0.00057735	0.0240281						C	0.251	0.247	0.245	0.243	0.243	0.237								C	0.149	0.148	0.149
1200	0.27	0.272	0.271	0.271	0.194333	0.001	0.0316228						D														D	0.27	0.272	0.271
2000	0.424	0.426	0.433	0.427667	0.351	0.00472582	0.0687446						E	0.244	0.245	0.239	0.24	0.246	0.258								E	0.424	0.426	0.433
2500	0.509	0.569	0.546	0.541333	0.464667	0.030271	0.173986						F														F	0.509	0.569	0.546
3200	0.738	0.729	0.726	0.731	0.654333	0.006245	0.0790253						G	0.11	0.105	0.105											G	0.738	0.729	0.726
4000	0.863	0.883	0.946	0.897333	0.820667	0.0433167	0.208127						H														H	0.863	0.883	0.946
MarathonRT reaction		+RT			-RT			A620
Sample	multiplication factor	Rep1	Rep2	Rep3	Rep1	Rep2	Rep3	average (+RT)	average - control (-RT)	RT average
MRT 0.6 µg (1)	4	0.263	0.258	0.256	0.11	0.105	0.105	0.259	0.152333	0.106667
MRT 0.6 µg (2)	4	0.262	0.259	0.261	0.11	0.105	0.105	0.260667	0.154	0.106667
MRT-CBD 0.6 µg (1)	4	0.244	0.245	0.239	0.11	0.105	0.105	0.242667	0.136	0.106667
MRT-CBD 0.6 µg (2)	4	0.24	0.246	0.258	0.11	0.105	0.105	0.248	0.141333	0.106667
	from Pi calibration (0 not included)
Sample	result (from calibration) pmols Pi	Reaction time (min)	conc. PPi	nmol	Activity (U/rxn)	Enzyme conc. Used for assay (ug/uL)	Volume of enzyme used for assay (uL)	Activity (U/uL enzyme)	Activity (U/ug enzyme)	Average Activity (U/µg enzyme)	Average Activity (U/µL enzyme)
MRT 0.6 µg (1)	956.591	60	1913.18	1.91318	0.956591	0.6	1	0.956591	1.59432	1.60076	0.960457		Regression values (0 not included)
MRT 0.6 µg (2)	964.324	60	1928.65	1.92865	0.964324	0.6	1	0.964324	1.60721			slope	0.000215516
MRT-CBD 0.6 µg (1)	880.804	60	1761.61	1.76161	0.880804	0.6	1	0.880804	1.46801	1.48863	0.893177	intercept	-0.0538278
MRT-CBD 0.6 µg (2)	905.551	60	1811.1	1.8111	0.905551	0.6	1	0.905551	1.50925

### Sheet: Week 12 -70
Pi calibration			OD620 (multiscan)										RAW values														RAW values
mass in detection reaction(pmol)	Rep1	Rep2	Rep3	Average	Norm average (to 0)	Std	norm. std							1	2	3	4	5	6	7	8	9	10	11	12			1	2	3	4	5	6	7	8	9	10	11	12
0	0.074	0.076	0.075	0.075	0	0.001	0.0316228						A	0.248	0.269	0.264	0.262	0.263	0.259	0.264	0.258	0.26	0.257	0.258	0.261		A	0.074	0.076	0.075
300	0.113	0.109	0.111	0.111	0.036	0.002	0.0447214						B	0.269	0.284	0.277	0.283	0.272	0.274	0.243	0.248	0.247	0.242	0.238	0.241		B	0.113	0.109	0.111
600	0.158	0.155	0.154	0.155667	0.0806667	0.00208167	0.0456253						C	0.234	0.234	0.233	0.239	0.242	0.247	0.264	0.269	0.263	0.261	0.263	0.263		C	0.158	0.155	0.154
1200	0.278	0.268	0.269	0.271667	0.196667	0.00550757	0.074213						D	0.266	0.261	0.259	0.255	0.258	0.259	0.251	0.245	0.244	0.241	0.238	0.237		D	0.278	0.268	0.269
2000	0.427	0.442	0.445	0.438	0.363	0.00964365	0.0982021						E	0.264	0.265	0.261	0.264	0.266	0.265	0.101	0.101	0.1					E	0.427	0.442	0.445
2500	0.518	0.523	0.542	0.527667	0.452667	0.0126623	0.112527						F														F	0.518	0.523	0.542
3200	0.632	0.686	0.682	0.666667	0.591667	0.0300888	0.173461						G														G	0.632	0.686	0.682
4000	0.851	0.842	0.862	0.851667	0.776667	0.0100167	0.100083						H														H	0.851	0.842	0.862
MarathonRT reaction		+RT			-RT			A620
Sample	multiplication factor	Rep1	Rep2	Rep3	Rep1	Rep2	Rep3	average (+RT)	average - control (-RT)	RT average
MRT 0.6 µg (1)	4	0.266	0.261	0.259	0.101	0.101	0.1		0.161333	0.100667
MRT 0.6 µg (2)	4	0.255	0.258	0.259	0.101	0.101	0.1		0.156667	0.100667
MRT-CBD 0.6 µg (1)	4	0.264	0.265	0.261	0.101	0.101	0.1	0.263333	0.162667	0.100667
MRT-CBD 0.6 µg (2)	4	0.264	0.266	0.265	0.101	0.101	0.1	0.265	0.164333	0.100667
	from Pi calibration (0 not included)
Sample	result (from calibration) pmols Pi	Reaction time (min)	conc. PPi	nmol	Activity (U/rxn)	Enzyme conc. Used for assay (ug/uL)	Volume of enzyme used for assay (uL)	Activity (U/uL enzyme)	Activity (U/ug enzyme)	Average Activity (U/µg enzyme)	Average Activity (U/µL enzyme)
MRT 0.6 µg (1)	991.961	60	1983.92	1.98392	0.991961	0.6	1	0.991961	1.65327	1.63378	0.980266		Regression values (0 not included)
MRT 0.6 µg (2)	968.572	60	1937.14	1.93714	0.968572	0.6	1	0.968572	1.61429			slope	0.000199525
MRT-CBD 0.6 µg (1)	998.643	60	1997.29	1.99729	0.998643	0.6	1	0.998643	1.66441	1.67137	1.00282	intercept	-0.0365879
MRT-CBD 0.6 µg (2)	1007	60	2013.99	2.01399	1.007	0.6	1	1.007	1.67833

### Sheet: Week 16 -70
Pi calibration			OD620 (multiscan)										RAW values
mass in detection reaction(pmol)	Rep1	Rep2	Rep3	Average	Norm average (to 0)	Std	norm. std							1	2	3	4	5	6	7	8	9	10	11	12
0	0.079	0.076	0.077	0.0773333	0	0.00152753	0.0390836						A	0.079	0.076	0.077	0.262	0.239	0.254	0.257	0.258	0.265	0.239	0.227	0.229
300	0.121	0.124	0.122	0.122333	0.045	0.00152753	0.0390836						B	0.121	0.124	0.122	0.247	0.246	0.245	0.278	0.284	0.276	0.282	0.276	0.279
600	0.166	0.171	0.165	0.167333	0.09	0.00321455	0.056697						C	0.166	0.171	0.165	0.256	0.256	0.253	0.266	0.261	0.257	0.248	0.251	0.25
1200	0.284	0.283	0.282	0.283	0.205667	0.001	0.0316228						D	0.284	0.283	0.282	0.246	0.244	0.244	0.274	0.267	0.266	0.259	0.271	0.263
2000	0.461	0.44	0.444	0.448333	0.371	0.0111505	0.105596						E	0.461	0.44	0.444	0.276	0.278	0.28	0.283	0.273	0.277	0.264	0.272	0.265
2500	0.613	0.582	0.603	0.599333	0.522	0.0158219	0.125785						F	0.613	0.582	0.603	0.252	0.257	0.252	0.279	0.27	0.267	0.27	0.265	0.272
3200	0.765	0.643	0.742	0.716667	0.639333	0.0648254	0.254608						G	0.765	0.643	0.742	0.114	0.107	0.109
4000	0.926	0.959	0.922	0.935667	0.858333	0.020306	0.142499						H	0.926	0.959	0.922
MarathonRT reaction		+RT			-RT			A620
Sample	multiplication factor	Rep1	Rep2	Rep3	Rep1	Rep2	Rep3	average (+RT)	average - control (-RT)	RT average
MRT 0.6 µg (1)	4	0.278	0.284	0.276	0.114	0.107	0.109	0.279333	0.169333	0.11
MRT 0.6 µg (2)	4	0.282	0.276	0.279	0.114	0.107	0.109	0.279	0.169	0.11
MRT-CBD 0.6 µg (1)	4	0.279	0.27	0.267	0.114	0.107	0.109	0.272	0.162	0.11
MRT-CBD 0.6 µg (2)	4	0.27	0.265	0.272	0.114	0.107	0.109	0.269	0.159	0.11
	from Pi calibration (0 not included)
Sample	result (from calibration) pmols Pi	Reaction time (min)	conc. PPi	nmol	Activity (U/rxn)	Enzyme conc. Used for assay (ug/uL)	Volume of enzyme used for assay (uL)	Activity (U/uL enzyme)	Activity (U/ug enzyme)	Average Activity (U/µg enzyme)	Average Activity (U/µL enzyme)
MRT 0.6 µg (1)	966.522	60	1933.04	1.93304	0.966522	0.6	1	0.966522	1.61087	1.60961	0.965764		Regression values (0 not included)
MRT 0.6 µg (2)	965.006	60	1930.01	1.93001	0.965006	0.6	1	0.965006	1.60834			slope	0.000219779
MRT-CBD 0.6 µg (1)	933.155	60	1866.31	1.86631	0.933155	0.6	1	0.933155	1.55526	1.54388	0.92633	intercept	-0.0430878
MRT-CBD 0.6 µg (2)	919.505	60	1839.01	1.83901	0.919505	0.6	1	0.919505	1.53251
