## Supplementary File S7 for "Production of MarathonRT and its comparison with commercial reverse transcriptases for tRNA sequencing library preparation"

### Sheet: Replica 1
MRT-CBD highest performing unit: 0.5 U per 100 ng of linker ligated bulk tRNA taken as 1. NB! Same volume of the RT reactions loaded to gel for comparability.
MRT-CBD
Highest detected free cDNA amount taken as 1.
Desitometry data from Imagelab
No.	Label	Type	Volume (Int)	Adj. Vol. (Int)	Mean Bkgd. (Int)	Abs. Quant.	Rel. Quant.	# of Pixels	Min. Value (Int)	Max. Value (Int)	Mean Value (Int)	Std. Dev.	Area (mm2)
8	U8	Unknown	471 155 373.000000	149 506 237.037642	3 156.982244	N/A	0.516595	101885	1 906.000000	63 468.000000	4 624.384090	3 116.452216	300.371
7	U7	Unknown	510 842 436.000000	197 343 810.591619	3 076.985085	N/A	0.68189	101885	1 855.000000	65 535.000000	5 013.912117	3 385.618419	300.371
1	U1	Unknown	533 119 561.000000	225 264 119.973722	3 021.597301	N/A	0.778365	101885	1 855.000000	65 535.000000	5 232.561820	3 810.119763	300.371
3	U3	Unknown	573 147 384.000000	260 161 946.389915	3 071.948153	N/A	0.898948	101885	1 770.000000	65 292.000000	5 625.434402	4 125.080898	300.371
2	U2	Unknown	574 350 984.000000	261 136 015.693892	3 074.200994	N/A	0.902314	101885	1 849.000000	62 975.000000	5 637.247720	4 135.718531	300.371
4	U4	Unknown	597 021 996.000000	282 267 247.214489	3 089.313920	N/A	0.97533	101885	1 781.000000	48 692.000000	5 859.763420	4 107.235186	300.371
5	U5	Unknown	618 027 681.000000	287 327 640.268466	3 245.816761	N/A	0.992815	101885	1 841.000000	48 630.000000	6 065.933955	4 102.809810	300.371
6	U6	Unknown	624 706 364.000000	289 406 953.605824	3 290.959517	N/A	1	101885	1 914.000000	58 833.000000	6 131.485145	4 186.797206	300.371
Units		Rel. quant.
1.75	U1	0.778365
1.5	U2	0.902314
1.25	U3	0.898948
1	U4	0.97533
0.75	U5	0.992815
0.5	U6	1
0.25	U7	0.68189
0.125	U7	0.68189
MRT
Desitometry data from Imagelab
No.	Label	Type	Volume (Int)	Adj. Vol. (Int)	Mean Bkgd. (Int)	Abs. Quant.	Rel. Quant.	# of Pixels	Min. Value (Int)	Max. Value (Int)	Mean Value (Int)	Std. Dev.	Area (mm2)
1	U1	Unknown	348 037 548.000000	188 298 212.106383	8 232.289007	N/A	1	19404	4 585.000000	40 316.000000	17 936.381571	7 988.824790	113.153
2	U2	Unknown	162 727 555.000000	48 016 886.914894	5 911.702128	N/A	0.255004	19404	4 437.000000	37 325.000000	8 386.289167	2 365.114084	113.153
3	U3	Unknown	227 846 821.000000	98 359 043.595745	6 673.251773	N/A	0.522358	19404	4 477.000000	37 234.000000	11 742.260410	4 509.197302	113.153
4	U4	Unknown	271 003 275.000000	132 286 349.680851	7 148.882979	N/A	0.702536	19404	4 545.000000	52 390.000000	13 966.361317	5 873.398027	113.153
5	U5	Unknown	270 755 088.000000	130 519 352.425532	7 227.156028	N/A	0.693152	19404	4 508.000000	37 921.000000	13 953.570810	5 619.719760	113.153
6	U6	Unknown	257 485 918.000000	108 045 736.765957	7 701.514184	N/A	0.573801	19404	4 500.000000	42 890.000000	13 269.733972	5 669.445589	113.153
7	U7	Unknown	169 903 759.000000	50 782 568.595745	6 139.001773	N/A	0.269692	19404	4 442.000000	42 171.000000	8 756.120336	3 025.160535	113.153
8	U8	Unknown	215 951 990.000000	76 456 806.021277	7 188.991135	N/A	0.406041	19404	4 475.000000	33 395.000000	11 129.251185	4 154.920175	113.153
	Untis	Rel. quant.
U1	0.5 U (MRT-CBD)	1
U2	1.5 U	0.406041
U3	1.25 U	0.269692
U4	1 U	0.573801
U5	0.75 U	0.693152
U6	0.5 U	0.702536
U7	0.25 U	0.522358
U8	0.125 U	0.255004

### Sheet: Replica 2
MRT-CBD
Desitometry data from Imagelab
No.	Label	Type	Volume (Int)	Adj. Vol. (Int)	Mean Bkgd. (Int)	Abs. Quant.	Rel. Quant.	# of Pixels	Min. Value (Int)	Max. Value (Int)	Mean Value (Int)	Std. Dev.	Area (mm2)
1	U1	Unknown	297 231 794.000000	34 289 762.122605	5 011.187739	N/A	0.473087	52471	2 989.000000	59 801.000000	5 664.687046	2 411.839731	305.98
2	U2	Unknown	287 415 895.000000	66 194 289.012452	4 216.073755	N/A	0.913265	52471	3 236.000000	46 690.000000	5 477.614206	1 993.731550	305.98
3	U3	Unknown	289 011 524.000000	72 480 895.775862	4 126.672414	N/A	1	52471	3 203.000000	55 864.000000	5 508.023937	2 212.435487	305.98
4	U4	Unknown	289 015 575.000000	72 716 241.356322	4 122.264368	N/A	1.00325	52471	3 298.000000	58 866.000000	5 508.101142	2 306.587877	305.98
5	U5	Unknown	265 028 461.000000	36 628 178.889847	4 352.886015	N/A	0.505349	52471	3 430.000000	54 505.000000	5 050.951211	1 738.160710	305.98
	Units	Rel. quant.
U1	1 U	0.473087
U2	0.75 U	0.913265
U3	0.5 U	1
U4	0.25 U	1.00325
U5	0.125 U	0.505349
MRT
Desitometry data from Imagelab
No.	Label	Type	Volume (Int)	Adj. Vol. (Int)	Mean Bkgd. (Int)	Abs. Quant.	Rel. Quant.	# of Pixels	Min. Value (Int)	Max. Value (Int)	Mean Value (Int)	Std. Dev.	Area (mm2)
1	U1	Unknown	308 116 867.000000	73 482 136.000000	4 449.401354	N/A	1	52734	3 610.000000	38 637.000000	5 842.850286	2 478.670042	307.513
2	U2	Unknown	300 702 515.000000	56 816 690.000000	4 624.830754	N/A	0.773204	52734	3 451.000000	49 379.000000	5 702.251204	2 564.111465	307.513
3	U3	Unknown	297 691 857.000000	68 879 184.000000	4 338.997099	N/A	0.93736	52734	3 606.000000	26 405.000000	5 645.159802	2 064.129132	307.513
4	U4	Unknown	298 737 857.000000	75 123 614.000000	4 240.418762	N/A	1.02234	52734	3 454.000000	35 210.000000	5 664.995202	2 243.816553	307.513
5	U5	Unknown	265 886 291.000000	49 678 982.000000	4 099.960348	N/A	0.676069	52734	3 284.000000	26 759.000000	5 042.027743	1 846.736531	307.513
6	U6	Unknown	236 509 861.000000	18 744 043.000000	4 129.514507	N/A	0.255083	52734	3 319.000000	41 259.000000	4 484.959628	1 169.729108	307.513
	Units	Rel. quant.
U1	0.5 U (MRT-CBD)	1
U2	1 U	0.773204
U3	0.75 U	0.93736
U4	0.5 U	1.02234
U5	0.25 U	0.676069
U6	0.125 U	0.255083

### Sheet: Replica 3
MRT-CBD
Desitometry data from Imagelab
No.	Label	Type	Volume (Int)	Adj. Vol. (Int)	Mean Bkgd. (Int)	Abs. Quant.	Rel. Quant.	# of Pixels	Min. Value (Int)	Max. Value (Int)	Mean Value (Int)	Std. Dev.	Area (mm2)
1	U1	Unknown	194439670	25179510	3551.11	N/A	0.63348	47664	2640	64335	4079.38	2090.4	277.948
2	U2	Unknown	193445615	3.72203e+07	3277.64	N/A	0.936408	47664	2588	59469	4058.53	1703.22	277.948
3	U3	Unknown	192441073	3.97479e+07	3203.53	N/A	1	47664	2610	55937	4037.45	1937.68	277.948
4	U4	Unknown	193054778	3.91314e+07	3229.34	N/A	0.984491	47664	2579	57604	4050.33	1764.98	277.948
5	U5	Unknown	172143374	2.25288e+07	3138.94	N/A	0.566793	47664	2595	54168	3611.6	1209.1	277.948
	Units	Rel. quant.
U1	1 U	0.63348
U2	0.75 U	0.936408
U3	0.5 U	1
U4	0.25 U	0.984491
U5	0.125 U	0.566793
MRT
Desitometry data from Imagelab
No.	Label	Type	Volume (Int)	Adj. Vol. (Int)	Mean Bkgd. (Int)	Abs. Quant.	Rel. Quant.	# of Pixels	Min. Value (Int)	Max. Value (Int)	Mean Value (Int)	Std. Dev.	Area (mm2)
1	U1	Unknown	204192208	3.37369e+07	3804.89	N/A	1	44799	2881	44517	4557.96	1688.59	261.241
2	U2	Unknown	189800393	2.67785e+07	3638.96	N/A	0.793744	44799	2860	58294	4236.71	1723.65	261.241
3	U3	Unknown	190335430	3.46206e+07	3475.86	N/A	1.02619	44799	2836	55259	4248.65	1404.91	261.241
4	U4	Unknown	195203360	3.79265e+07	3510.72	N/A	1.12418	44799	2713	55639	4357.32	1553.85	261.241
5	U5	Unknown	184786281	2.97218e+07	3461.34	N/A	0.880987	44799	2781	65535	4124.79	1440.48	261.241
6	U6	Unknown	177210577	2.47891e+07	3402.34	N/A	0.734777	44799	2834	55147	3955.68	1305.04	261.241
	Units	Rel. quant.
U1	0.5 U (94)	1
U2	1 U	0.793744
U3	0.75 U	1.02619
U4	0.5 U	1.12418
U5	0.25 U	0.880987
U6	0.125 U	0.734777

### Sheet: Summary
MRT-CBD
Units	Replica 1	Replica 2	Replica 3	Average relative activity comapred to 94 1 unit per 100 ng of tRNA	Standard deviation
1.75	0.778365
1.5	0.902314
1.25	0.898948
1	0.97533	0.473087	0.63348	0.693966	0.256527
0.75	0.992815	0.913265	0.936408	0.947496	0.0409177
0.5	1	1	1	1	0
0.25	0.68189	1.00325	0.984491	0.889876	0.180365
0.125	0.68189	0.505349	0.566793	0.584677	0.089619
MRT
	Replica 1	Replica 2	Replica 3	Average relative activity comapred to 94 1 unit per 100 ng of tRNA	Standard deviation
0.5 U (94)	1	1	1	1	0
1.5 U	0.406041
1.25 U	0.269692
0.5 U (94)	1	1	1	1	0
1	0.573801	0.773204	0.793744	0.713583	0.12149
0.75	0.693152	0.93736	1.02619	0.885568	0.172455
0.5	0.702536	1.02234	1.12418	0.949686	0.220012
0.25	0.522358	0.676069	0.880987	0.693138	0.179923
0.125	0.255004	0.255083	0.734777	0.414955	0.276974
