## Supplementary File S8 for "Production of MarathonRT and its comparison with commercial reverse transcriptases for tRNA sequencing library preparation"

### Sheet: General statistics
Sequencing statistics
Total nr of reads	Perfect Index Reads	Undetermined Reads	% bases ≥ Q30
1069493896	777031860	292462036
	0.727	0.273	0.887

### Sheet: Sample statistics
Data from mim-seq pipeline (R1-R6 represent the reads from techniqal replicates, each with custom index I1-I6)
** NEW ALIGNMENT **
S01.MRT12C_R1.fastq.gz	Reads	Percentage	Proportion	Average for pooled replicas		Standard deviation
Uniquely mapped reads	11081149	0.99	0.987804	average	0.989736	stdev.s	0.00108978
Multi-mapping reads	1765	0	0.000157337	average	0.000159608	stdev.s	1.24087e-05
Unmapped reads	135051	0.01	0.0120388	average	0.0101042	stdev.s	0.00109446
Total	11217965
** NEW ALIGNMENT **
S01.MRT12C_R2.fastq.gz
Uniquely mapped reads	13508713	0.99	0.990769
Multi-mapping reads	2136	0	0.000156661
Unmapped reads	123727	0.01	0.0090745
Total	13634576
** NEW ALIGNMENT **
S01.MRT12C_R3.fastq.gz
Uniquely mapped reads	13500442	0.99	0.989904
Multi-mapping reads	2135	0	0.000156546
Unmapped reads	135551	0.01	0.00993912
Total	13638128
** NEW ALIGNMENT **
S01.MRT12C_R4.fastq.gz
Uniquely mapped reads	13181987	0.99	0.989219
Multi-mapping reads	1959	0	0.00014701
Unmapped reads	141709	0.01	0.0106343
Total	13325655
** NEW ALIGNMENT **
S01.MRT12C_R5.fastq.gz
Uniquely mapped reads	13342023	0.99	0.990185
Multi-mapping reads	2108	0	0.000156446
Unmapped reads	130141	0.01	0.00965848
Total	13474272
** NEW ALIGNMENT **
S01.MRT12C_R6.fastq.gz
Uniquely mapped reads	12664301	0.99	0.990536
Multi-mapping reads	2348	0	0.000183648
Unmapped reads	118648	0.01	0.00928003
Total	12785297
** NEW ALIGNMENT **
S02.MRT94C_R1.fastq.gz
Uniquely mapped reads	11254895	0.99	0.991444	average	0.991548	stdev.s	0.000499731
Multi-mapping reads	615	0	5.41754e-05	average	5.23231e-05	stdev.s	3.63168e-06
Unmapped reads	96516	0.01	0.00850209	average	0.00839984	stdev.s	0.000501213
Total	11352026
** NEW ALIGNMENT **
S02.MRT94C_R2.fastq.gz
Uniquely mapped reads	12296451	0.99	0.991858
Multi-mapping reads	622	0	5.01718e-05
Unmapped reads	100323	0.01	0.00809226
Total	12397396
** NEW ALIGNMENT **
S02.MRT94C_R3.fastq.gz
Uniquely mapped reads	11310142	0.99	0.991201
Multi-mapping reads	636	0	5.57379e-05
Unmapped reads	99770	0.01	0.00874366
Total	11410548
** NEW ALIGNMENT **
S02.MRT94C_R4.fastq.gz
Uniquely mapped reads	13932085	0.99	0.991098
Multi-mapping reads	653	0	4.6453e-05
Unmapped reads	124481	0.01	0.00885531
Total	14057219
** NEW ALIGNMENT **
S02.MRT94C_R5.fastq.gz
Uniquely mapped reads	12404533	0.99	0.991276
Multi-mapping reads	647	0	5.17033e-05
Unmapped reads	108525	0.01	0.00867249
Total	12513705
** NEW ALIGNMENT **
S02.MRT94C_R6.fastq.gz
Uniquely mapped reads	12223155	0.99	0.992411
Multi-mapping reads	686	0	5.56971e-05
Unmapped reads	92784	0.01	0.00753323
Total	12316625
** NEW ALIGNMENT **
S04.MRTUltraC_R1.fastq.gz
Uniquely mapped reads	8710523	0.99	0.988551	average	0.990405	stdev.s	0.000995794
Multi-mapping reads	536	0	6.08303e-05	average	7.15873e-05	stdev.s	7.11327e-06
Unmapped reads	100345	0.01	0.0113881	average	0.00952357	stdev.s	0.00100127
Total	8811404
** NEW ALIGNMENT **
S04.MRTUltraC_R2.fastq.gz
Uniquely mapped reads	11702877	0.99	0.991106
Multi-mapping reads	960	0	8.13015e-05
Unmapped reads	104065	0.01	0.00881317
Total	11807902
** NEW ALIGNMENT **
S04.MRTUltraC_R3.fastq.gz
Uniquely mapped reads	9127243	0.99	0.990516
Multi-mapping reads	677	0	7.34701e-05
Unmapped reads	86712	0.01	0.00941025
Total	9214632
** NEW ALIGNMENT **
S04.MRTUltraC_R4.fastq.gz
Uniquely mapped reads	14573678	0.99	0.99019
Multi-mapping reads	1003	0	6.81476e-05
Unmapped reads	143377	0.01	0.00974157
Total	14718058
** NEW ALIGNMENT **
S04.MRTUltraC_R5.fastq.gz
Uniquely mapped reads	12623721	0.99	0.99073
Multi-mapping reads	973	0	7.63626e-05
Unmapped reads	117140	0.01	0.00919334
Total	12741834
** NEW ALIGNMENT **
S04.MRTUltraC_R6.fastq.gz
Uniquely mapped reads	13253672	0.99	0.991336
Multi-mapping reads	928	0	6.94117e-05
Unmapped reads	114911	0.01	0.008595
Total	13369511
** NEW ALIGNMENT **
S05.InduroC_R1.fastq.gz
Uniquely mapped reads	10836733	0.98	0.977097	average	0.979893	stdev.s	0.00148323
Multi-mapping reads	303	0	2.73201e-05	average	2.82814e-05	stdev.s	3.00447e-06
Unmapped reads	253703	0.02	0.0228752	average	0.0200784	stdev.s	0.00148401
Total	11090739
** NEW ALIGNMENT **
S05.InduroC_R2.fastq.gz
Uniquely mapped reads	10060783	0.98	0.98064
Multi-mapping reads	280	0	2.7292e-05
Unmapped reads	198339	0.02	0.0193324
Total	10259402
** NEW ALIGNMENT **
S05.InduroC_R3.fastq.gz
Uniquely mapped reads	9810729	0.98	0.980133
Multi-mapping reads	254	0	2.53757e-05
Unmapped reads	198609	0.02	0.0198419
Total	10009592
** NEW ALIGNMENT **
S05.InduroC_R4.fastq.gz
Uniquely mapped reads	14411838	0.98	0.97969
Multi-mapping reads	392	0	2.66474e-05
Unmapped reads	298380	0.02	0.0202833
Total	14710610
** NEW ALIGNMENT **
S05.InduroC_R5.fastq.gz
Uniquely mapped reads	10823312	0.98	0.980399
Multi-mapping reads	374	0	3.38777e-05
Unmapped reads	216011	0.02	0.0195668
Total	11039697
** NEW ALIGNMENT **
S05.InduroC_R6.fastq.gz
Uniquely mapped reads	12513393	0.98	0.9814
Multi-mapping reads	372	0	2.91752e-05
Unmapped reads	236787	0.02	0.0185707
Total	12750552
** NEW ALIGNMENT **
S06.MRT12G_R1.fastq.gz
Uniquely mapped reads	11251713	0.98	0.975385	average	0.974782	stdev.s	0.00217555
Multi-mapping reads	4002	0	0.000346924	average	0.000394918	stdev.s	4.98466e-05
Unmapped reads	279954	0.02	0.0242686	average	0.0248234	stdev.s	0.00213619
Total	11535669
** NEW ALIGNMENT **
S06.MRT12G_R2.fastq.gz
Uniquely mapped reads	13221481	0.98	0.978124
Multi-mapping reads	4865	0	0.000359912
Unmapped reads	290835	0.02	0.021516
Total	13517181
** NEW ALIGNMENT **
S06.MRT12G_R3.fastq.gz
Uniquely mapped reads	11038323	0.97	0.973631
Multi-mapping reads	4438	0	0.000391452
Unmapped reads	294510	0.03	0.0259772
Total	11337271
** NEW ALIGNMENT **
S06.MRT12G_R4.fastq.gz
Uniquely mapped reads	7607865	0.97	0.97271
Multi-mapping reads	3354	0	0.000428829
Unmapped reads	210088	0.03	0.026861
Total	7821307
** NEW ALIGNMENT **
S06.MRT12G_R5.fastq.gz
Uniquely mapped reads	13241738	0.98	0.976188
Multi-mapping reads	4949	0	0.000364843
Unmapped reads	318052	0.02	0.023447
Total	13564739
** NEW ALIGNMENT **
S06.MRT12G_R6.fastq.gz
Uniquely mapped reads	9277399	0.97	0.972652
Multi-mapping reads	4555	0	0.000477551
Unmapped reads	256301	0.03	0.0268708
Total	9538255
** NEW ALIGNMENT **
S07.MRT94G_R1.fastq.gz
Uniquely mapped reads	13595196	0.97	0.968083	average	0.976936	stdev.s	0.00469294
Multi-mapping reads	2502	0	0.000178162	average	0.000203169	stdev.s	2.33814e-05
Unmapped reads	445728	0.03	0.0317393	average	0.0228609	stdev.s	0.00469766
Total	14043426
** NEW ALIGNMENT **
S07.MRT94G_R2.fastq.gz
Uniquely mapped reads	13024285	0.98	0.980305
Multi-mapping reads	2677	0	0.000201491
Unmapped reads	258994	0.02	0.0194938
Total	13285956
** NEW ALIGNMENT **
S07.MRT94G_R3.fastq.gz
Uniquely mapped reads	11952884	0.98	0.978188
Multi-mapping reads	2658	0	0.000217523
Unmapped reads	263877	0.02	0.0215949
Total	12219419
** NEW ALIGNMENT **
S07.MRT94G_R4.fastq.gz
Uniquely mapped reads	8514412	0.98	0.975697
Multi-mapping reads	2115	0	0.000242365
Unmapped reads	209969	0.02	0.0240611
Total	8726496
** NEW ALIGNMENT **
S07.MRT94G_R5.fastq.gz
Uniquely mapped reads	14073242	0.98	0.978597
Multi-mapping reads	2743	0	0.000190737
Unmapped reads	305051	0.02	0.021212
Total	14381036
** NEW ALIGNMENT **
S07.MRT94G_R6.fastq.gz
Uniquely mapped reads	14685111	0.98	0.980747
Multi-mapping reads	2826	0	0.000188735
Unmapped reads	285455	0.02	0.0190642
Total	14973392
** NEW ALIGNMENT **
S09.MRTUltraG_R1.fastq.gz
Uniquely mapped reads	13550167	0.98	0.978298	average	0.978094	stdev.s	0.00208804
Multi-mapping reads	2300	0	0.000166056	average	0.000200392	stdev.s	2.53798e-05
Unmapped reads	298285	0.02	0.0215357	average	0.0217055	stdev.s	0.00207554
Total	13850752
** NEW ALIGNMENT **
S09.MRTUltraG_R2.fastq.gz
Uniquely mapped reads	10800240	0.98	0.9788
Multi-mapping reads	2046	0	0.000185424
Unmapped reads	231876	0.02	0.0210144
Total	11034162
** NEW ALIGNMENT **
S09.MRTUltraG_R3.fastq.gz
Uniquely mapped reads	11456066	0.98	0.977241
Multi-mapping reads	2552	0	0.000217694
Unmapped reads	264254	0.02	0.0225417
Total	11722872
** NEW ALIGNMENT **
S09.MRTUltraG_R4.fastq.gz
Uniquely mapped reads	6617506	0.97	0.974493
Multi-mapping reads	1587	0	0.000233701
Unmapped reads	171621	0.03	0.0252729
Total	6790714
** NEW ALIGNMENT **
S09.MRTUltraG_R5.fastq.gz
Uniquely mapped reads	12458979	0.98	0.979064
Multi-mapping reads	2360	0	0.000185456
Unmapped reads	264057	0.02	0.0207504
Total	12725396
** NEW ALIGNMENT **
S09.MRTUltraG_R6.fastq.gz
Uniquely mapped reads	13521942	0.98	0.980668
Multi-mapping reads	2951	0	0.000214019
Unmapped reads	263609	0.02	0.019118
Total	13788502
** NEW ALIGNMENT **
S10.InduroG_R1.fastq.gz
Uniquely mapped reads	14835471	0.97	0.968336	average	0.966036	stdev.s	0.00261659
Multi-mapping reads	825	0	5.38492e-05	average	6.15314e-05	stdev.s	1.1015e-05
Unmapped reads	484280	0.03	0.0316098	average	0.0339029	stdev.s	0.00260679
Total	15320576
** NEW ALIGNMENT **
S10.InduroG_R2.fastq.gz
Uniquely mapped reads	12402879	0.97	0.967634
Multi-mapping reads	764	0	5.96049e-05
Unmapped reads	414096	0.03	0.0323065
Total	12817739
** NEW ALIGNMENT **
S10.InduroG_R3.fastq.gz
Uniquely mapped reads	8690528	0.96	0.964732
Multi-mapping reads	574	0	6.37195e-05
Unmapped reads	317126	0.04	0.035204
Total	9008228
** NEW ALIGNMENT **
S10.InduroG_R4.fastq.gz
Uniquely mapped reads	8473015	0.96	0.961588
Multi-mapping reads	728	0	8.26195e-05
Unmapped reads	337738	0.04	0.0383293
Total	8811481
** NEW ALIGNMENT **
S10.InduroG_R5.fastq.gz
Uniquely mapped reads	12826207	0.97	0.965699
Multi-mapping reads	717	0	5.39837e-05
Unmapped reads	454868	0.03	0.0342475
Total	13281792
** NEW ALIGNMENT **
S10.InduroG_R6.fastq.gz
Uniquely mapped reads	11182959	0.97	0.968225
Multi-mapping reads	640	0	5.54114e-05
Unmapped reads	366365	0.03	0.03172
Total	11549964

### Sheet: Plot
MRT12_C = MRT	average	stdev.s		Pooled replicas	Uniquely mapped reads	Multi-mapping reads	Unmapped reads
Uniquely mapped reads	0.989736	0.00108978		MRT_C	0.989736	0.000159608	0.0101042
Multi-mapping reads	0.000159608	1.24087e-05		MRT-CBD_C	0.991548	5.23231e-05	0.00839984
Unmapped reads	0.0101042	0.00109446		UltraMRT_C	0.990405	7.15873e-05	0.00952357
MRT94_C = MRT-CBD				InduroRT_C	0.979893	2.82814e-05	0.0200784
Uniquely mapped reads	0.991548	0.000499731		MRT_G	0.974782	0.000394918	0.0248234
Multi-mapping reads	5.23231e-05	3.63168e-06		MRT-CBD_G	0.976936	0.000203169	0.0228609
Unmapped reads	0.00839984	0.000501213		UltraMRT_G	0.978094	0.000200392	0.0217055
				InduroRT_G	0.966036	6.15314e-05	0.0339029
UltraMRT_C
Uniquely mapped reads	0.990405	0.000995794
Multi-mapping reads	7.15873e-05	7.11327e-06
Unmapped reads	0.00952357	0.00100127
InduroRT_C
Uniquely mapped reads	0.979893	0.00148323
Multi-mapping reads	2.82814e-05	3.00447e-06
Unmapped reads	0.0200784	0.00148401
MRT12_G = MRT
Uniquely mapped reads	0.974782	0.00217555
Multi-mapping reads	0.000394918	4.98466e-05
Unmapped reads	0.0248234	0.00213619
MRT94_G = MRT-CBD
Uniquely mapped reads	0.976936	0.00469294
Multi-mapping reads	0.000203169	2.33814e-05
Unmapped reads	0.0228609	0.00469766
UltraMRT_G
Uniquely mapped reads	0.978094	0.00208804
Multi-mapping reads	0.000200392	2.53798e-05
Unmapped reads	0.0217055	0.00207554
InduroRT_G
Uniquely mapped reads	0.966036	0.00261659
Multi-mapping reads	6.15314e-05	1.1015e-05
Unmapped reads	0.0339029	0.00260679
