## Supplementary File S9 for "Production of MarathonRT and its comparison with commercial reverse transcriptases for tRNA sequencing library preparation"

### Sheet: Sheet1
Anticodon
Saccharomyces_cerevisiae_tRNA-Ala-AGC
Saccharomyces_cerevisiae_tRNA-Ala-TGC
Saccharomyces_cerevisiae_tRNA-Arg-ACG
Saccharomyces_cerevisiae_tRNA-Arg-CCG
Saccharomyces_cerevisiae_tRNA-Arg-CCT
Saccharomyces_cerevisiae_tRNA-Arg-TCT
Saccharomyces_cerevisiae_tRNA-Asn-GTT
Saccharomyces_cerevisiae_tRNA-Asp-GTC
Saccharomyces_cerevisiae_tRNA-Cys-GCA
Saccharomyces_cerevisiae_tRNA-Gln-CTG
Saccharomyces_cerevisiae_tRNA-Gln-TTG
Saccharomyces_cerevisiae_tRNA-Glu-CTC
Saccharomyces_cerevisiae_tRNA-Glu-TTC
Saccharomyces_cerevisiae_tRNA-Gly-CCC
Saccharomyces_cerevisiae_tRNA-Gly-GCC
Saccharomyces_cerevisiae_tRNA-Gly-TCC
Saccharomyces_cerevisiae_tRNA-His-GTG
Saccharomyces_cerevisiae_tRNA-Ile-AAT
Saccharomyces_cerevisiae_tRNA-Ile-TAT
Saccharomyces_cerevisiae_tRNA-Leu-CAA
Saccharomyces_cerevisiae_tRNA-Leu-GAG
Saccharomyces_cerevisiae_tRNA-Leu-TAA
Saccharomyces_cerevisiae_tRNA-Leu-TAG
Saccharomyces_cerevisiae_tRNA-Lys-CTT
Saccharomyces_cerevisiae_tRNA-Lys-TTT
Saccharomyces_cerevisiae_tRNA-Met-CAT
Saccharomyces_cerevisiae_tRNA-Phe-GAA
Saccharomyces_cerevisiae_tRNA-Pro-AGG
Saccharomyces_cerevisiae_tRNA-Pro-TGG
Saccharomyces_cerevisiae_tRNA-Ser-AGA
Saccharomyces_cerevisiae_tRNA-Ser-CGA
Saccharomyces_cerevisiae_tRNA-Ser-GCT
Saccharomyces_cerevisiae_tRNA-Ser-TGA
Saccharomyces_cerevisiae_tRNA-Thr-AGT
Saccharomyces_cerevisiae_tRNA-Thr-CGT
Saccharomyces_cerevisiae_tRNA-Thr-TGT
Saccharomyces_cerevisiae_tRNA-Trp-CCA
Saccharomyces_cerevisiae_tRNA-Tyr-GTA
Saccharomyces_cerevisiae_tRNA-Val-AAC
Saccharomyces_cerevisiae_tRNA-Val-CAC
Saccharomyces_cerevisiae_tRNA-Val-TAC
Saccharomyces_cerevisiae_tRNA-iMet-CAT
