## Supplementary File S10 for "Production of MarathonRT and its comparison with commercial reverse transcriptases for tRNA sequencing library preparation"

### Sheet: Identified compounds
All identified compounds	Comment
cytidine
pseudouridine
N1-methyladenosine
N5-methylcytidine
uridine
N7-methylguanosine
adenosine
guanosine
Inosine
N5-methyluridine
N1-methylguanosine
2'-O-methylguanosine
N2-methylguanosine
N6-methyladenosine
*1,3-dimethylpseudouridine	spike-in standard
N2,N2-dimethylguanosine
N1-methylinosine
N6,N6-dimethyladenosine	rRNA modification

### Sheet: Normalized height plot
		COLUMN		GEL
Compound		*Normalized Average height	stdev height	*Normalized Average height	stdev height
cytidine	C	9.28396	1.33508	5.88998	0.81227
pseudouridine	Ψ	0.767811	0.129295	0.499247	0.0787006
N3-methylcytidine	m3C	0.281132	0.0412367	0.205633	0.0176883
N1-methyladenosine	m1A	2.51756	0.367295	1.65287	0.206132
N5-methylcytidine	m5C	1.58398	0.272137	0.940191	0.107144
uridine	U	1.411	0.23885	0.916897	0.153008
N7-methylguanosine	m7G	2.72417	0.527639	1.62349	0.1749
adenosine	A	35.7892	4.37883	25.1453	2.68023
guanosine	G	44.7188	4.59947	31.5688	5.33885
Inosine	I	0.36073	0.0511004	0.204613	0.0194483
N5-methyluridine	m5U	0.372771	0.0554733	0.237162	0.0202772
N1-methylguanosine	m1G	3.42076	0.448871	2.22931	0.305654
2'-O-methylguanosine	Gm	0.526791	0.0545518	0.390702	0.0698803
N1-methylinosine	m1I	0.186133	0.0329394	0.108768	0.0158958
N6-methyladenosine	m6A	0.280037	0.0446887	0.209843	0.0177066
N2-methylguanosine	m2G	2.16045	0.321298	1.40441	0.313
N2,N2-dimethylguanosine	m2,2G	3.17808	0.476017	1.87325	0.299447
*Normalized against spike-in standard
